# SOX9 elongates cell cycle phases and biases fate decisions in human intestinal stem cells

**DOI:** 10.1101/2022.11.03.514885

**Authors:** Joseph Burclaff, R. Jarrett Bliton, Keith A Breau, Michael J Cotton, Caroline M Hinesley, Meryem T Ok, Caden W Sweet, Anna Zheng, Eric D Bankaitis, Pablo Ariel, Scott T Magness

**Affiliations:** Joint Department of Biomedical Engineering, University of North Carolina at Chapel Hill/North Carolina State University, Chapel Hill, North Carolina; Center for Gastrointestinal Biology and Disease, University of North Carolina at Chapel Hill, Chapel Hill, North Carolina; Department of Cell Biology and Physiology, University of North Carolina at Chapel Hill, Chapel Hill, North Carolina; Microscopy Services Laboratory, Department of Pathology and Laboratory Medicine, University of North Carolina at Chapel Hill, Chapel Hill, North Carolina; Lineberger Comprehensive Cancer Center, University of North Carolina at Chapel Hill, Chapel Hill, North Carolina; Department of Genetics, University of North Carolina at Chapel Hill, Chapel Hill, North Carolina

## Abstract

**Background and Aims:** The transcription factor SOX9 is expressed in many stem/progenitor cell populations and has biphasic correlations with proliferation rates across different biological systems. In murine intestinal crypts, distinct Sox9 levels mark three phenotypically different cell types, with lowest levels marking rapidly-dividing transit amplifying (TA) cells, intermediate levels marking intestinal stem cells (ISCs), and highest levels marking slowly-dividing label retaining secretory precursors. SOX9 expression levels and the impact of these levels on cell cycle and stem cell activity have not been characterized for humans.

**Methods:** Monolayers of primary human ISCs isolated from healthy organ donors were engineered with stable SOX9-knockout (KO) and/or SOX9-overexpression (OE) genomic modifications to assess the impact of SOX9 levels on proliferative capacity by DNA content analysis, cell cycle phase length by live imaging for a PIP-FUCCI reporter, stem cell activity via organoid formation assays, and cell fate after ISC differentiation tracked via qPCR.

**Results:** SOX9 was expressed at diverse levels in human intestinal crypt lineages in vivo, repressed proliferation in human ISC monolayers, and predominantly lengthened G1 by >40% with lesser lengthening of S and G2/M phases. Overexpression of SOX9 caused slower proliferation yet increased organoid forming efficiency. Higher SOX9 levels biased ISC differentiation towards tuft cell and follicle-associated epithelium fates while loss of SOX9 biased cells toward absorptive enterocyte, goblet cell, BEST4^+^ cell, and enteroendocrine cell fates.

**Conclusions:** SOX9 is a master regulator of stem cell activity in human ISCs, lengthening the cell cycle, promoting stemness, and altering differentiation fate. Interestingly, differences are noted between species, highlighting the importance of analyzing regulatory mechanisms in primary healthy human cells.
