## Supplemental File 3 for "SOX9 elongates cell cycle phases and biases fate decisions in human intestinal stem cells"

### Sheet: Intensity Mean Ch=1 Img=1
1
2
3
4
5
6
7
8
9
10
11
12
13
14
15
16
17
18
19
20
21
22
23
24
25
26
27
28
29
30
31
32
33
34
35
36
37
38
39
40
41
42
43
44
45
46
47
48
49
50
51
52
53
54
55
56
57
58
59
60
61
62
63
64
65
66
67
68
69
70
71
72
73
74
75
76
77
78
79
80
81
82
83
84
85
86
87
88
89
90
91
92
93
94
95
96
97
98
99
100
101
102
103
104
105
106
107
108
109
110
111
112
113
114
115
116
117
118
119
120
121
122
123
124
125
126
127
128
129
130
131
132
133
134
135
136
137
138
139
140
141
142
143
144
145
146
147
148
149
150
151
152
153
154
155
156
157
158
159
160
161
162
163
164
165
166
167
168
169
170
171
172
173
174
175
176
177
178
179
180
181
182
183
184
185
186
187
188
189
190
191
192
193
194
195
196
197
198
199
200
201
202
203
204
205
206
207
208
209
210
211
212
213
214
215
216
217
218
219
220
221
222
223
224
225
226
227
228
229
230
231
232
233
234
235
236
237
238
239
240
241
242
243
244
245
246
247
248
249
250
251
252
253
254
255
256
257
258
259
260
261
262
263
264
265
266
267
268
269
270
271
272
273
274
275
276
277
278
279
280
281
282
283
284
285
286
287
288

### Sheet: Intensity Mean Ch=2 Img=1
1
2
3
4
5
6
7
8
9
10
11
12
13
14
15
16
17
18
19
20
21
22
23
24
25
26
27
28
29
30
31
32
33
34
35
36
37
38
39
40
41
42
43
44
45
46
47
48
49
50
51
52
53
54
55
56
57
58
59
60
61
62
63
64
65
66
67
68
69
70
71
72
73
74
75
76
77
78
79
80
81
82
83
84
85
86
87
88
89
90
91
92
93
94
95
96
97
98
99
100
101
102
103
104
105
106
107
108
109
110
111
112
113
114
115
116
117
118
119
120
121
122
123
124
125
126
127
128
129
130
131
132
133
134
135
136
137
138
139
140
141
142
143
144
145
146
147
148
149
150
151
152
153
154
155
156
157
158
159
160
161
162
163
164
165
166
167
168
169
170
171
172
173
174
175
176
177
178
179
180
181
182
183
184
185
186
187
188
189
190
191
192
193
194
195
196
197
198
199
200
201
202
203
204
205
206
207
208
209
210
211
212
213
214
215
216
217
218
219
220
221
222
223
224
225
226
227
228
229
230
231
232
233
234
235
236
237
238
239
240
241
242
243
244
245
246
247
248
249
250
251
252
253
254
255
256
257
258
259
260
261
262
263
264
265
266
267
268
269
270
271
272
273
274
275
276
277
278
279
280
281
282
283
284
285
286
287
288

### Sheet: Worksheet
Cell pair	1	(Limit of 500 pairs)		Time [h]
Sister 1 Track ID	#N/A									Timepoints calculator
Sister 2 Track ID	#N/A									Sister 1	Sister 2
	Min	0	0	0	0				Start	0	0			Normalized - zoomed in
	Max	0	0	0	0				End	0	0
		RAW				Normalized					Min	0	#VALUE!			0	#VALUE!																					Cell pair	1
		Sister 1		Sister 2		#N/A		#N/A			Max	0	#VALUE!	Sister 1		0	#VALUE!	Sister 2
Time point	Time	IntMean Ch1 R	IntMean Ch2 G	IntMean Ch1 R	IntMean Ch2 G	R	G	R	G	Timepoints sister 1	Timepoints sister 2	Timepoints	Relative time	R	G	Timepoints	Relative time	R	G		#N/A																	Track duration - calculator for Sister 1
1	0					#N/A	#N/A	#N/A	#N/A			Timepoints sister 1	#VALUE!	R	G	Timepoints sister 2	#VALUE!	R	G																					Fill grayed cells, times end in 0, 0.17,0.33,0.5,0.67,0.83
2	0.17					#N/A	#N/A	#N/A	#N/A																														Track ID	#N/A
3	0.33					#N/A	#N/A	#N/A	#N/A																														Daughter of	0
4	0.5					#N/A	#N/A	#N/A	#N/A																														Mother of 1	0
5	0.67					#N/A	#N/A	#N/A	#N/A																														Mother of 2	0
6	0.83					#N/A	#N/A	#N/A	#N/A																														Start timepoint	0
7	1					#N/A	#N/A	#N/A	#N/A																														End timepoint	0
8	1.17					#N/A	#N/A	#N/A	#N/A																														Start Imaris Frame	#N/A
9	1.33					#N/A	#N/A	#N/A	#N/A																														End Imaris Frame	#N/A
10	1.5					#N/A	#N/A	#N/A	#N/A																														Start time	#N/A
11	1.67					#N/A	#N/A	#N/A	#N/A																														Green signal drop (relative hours)	0
12	1.83					#N/A	#N/A	#N/A	#N/A																														Green signal rise (relative hours)	0
13	2					#N/A	#N/A	#N/A	#N/A																														G1 estimate (h)	0
14	2.17					#N/A	#N/A	#N/A	#N/A																														S estimate (h)	#N/A
15	2.33					#N/A	#N/A	#N/A	#N/A																														G2 estimate (h)	#N/A
16	2.5					#N/A	#N/A	#N/A	#N/A																														Total cell cycle duration (h)	#VALUE!
17	2.67					#N/A	#N/A	#N/A	#N/A												#N/A
18	2.83					#N/A	#N/A	#N/A	#N/A																													Track duration - calculator for Sister 2
19	3					#N/A	#N/A	#N/A	#N/A																															Fill grayed cells, times end in 0, 0.17,0.33,0.5,0.67,0.83
20	3.17					#N/A	#N/A	#N/A	#N/A																														Track ID	#N/A
21	3.33					#N/A	#N/A	#N/A	#N/A																														Daughter of	0
22	3.5					#N/A	#N/A	#N/A	#N/A																														Mother of 1	0
23	3.67					#N/A	#N/A	#N/A	#N/A																														Mother of 2	0
24	3.83					#N/A	#N/A	#N/A	#N/A																														Start timepoint	0
25	4					#N/A	#N/A	#N/A	#N/A																														End timepoint	0
26	4.17					#N/A	#N/A	#N/A	#N/A																														Start Imaris Frame	#N/A
27	4.33					#N/A	#N/A	#N/A	#N/A																														End Imaris Frame	#N/A
28	4.5					#N/A	#N/A	#N/A	#N/A																														Start time	#N/A
29	4.67					#N/A	#N/A	#N/A	#N/A																														Green signal drop (relative hours)	0
30	4.83					#N/A	#N/A	#N/A	#N/A																														Green signal rise (relative hours)	0
31	5					#N/A	#N/A	#N/A	#N/A																														G1 estimate (h)	0
32	5.17					#N/A	#N/A	#N/A	#N/A																														S estimate (h)	#N/A
33	5.33					#N/A	#N/A	#N/A	#N/A																														G2 estimate (h)	#N/A
34	5.5					#N/A	#N/A	#N/A	#N/A																														Total cell cycle duration (h)	#VALUE!
35	5.67					#N/A	#N/A	#N/A	#N/A
36	5.83					#N/A	#N/A	#N/A	#N/A
37	6					#N/A	#N/A	#N/A	#N/A
38	6.17					#N/A	#N/A	#N/A	#N/A
39	6.33					#N/A	#N/A	#N/A	#N/A
40	6.5					#N/A	#N/A	#N/A	#N/A
41	6.67					#N/A	#N/A	#N/A	#N/A
42	6.83					#N/A	#N/A	#N/A	#N/A
43	7					#N/A	#N/A	#N/A	#N/A
44	7.17					#N/A	#N/A	#N/A	#N/A
45	7.33					#N/A	#N/A	#N/A	#N/A
46	7.5					#N/A	#N/A	#N/A	#N/A
47	7.67					#N/A	#N/A	#N/A	#N/A
48	7.83					#N/A	#N/A	#N/A	#N/A
49	8					#N/A	#N/A	#N/A	#N/A
50	8.17					#N/A	#N/A	#N/A	#N/A
51	8.33					#N/A	#N/A	#N/A	#N/A
52	8.5					#N/A	#N/A	#N/A	#N/A
53	8.67					#N/A	#N/A	#N/A	#N/A
54	8.83					#N/A	#N/A	#N/A	#N/A
55	9					#N/A	#N/A	#N/A	#N/A
56	9.17					#N/A	#N/A	#N/A	#N/A
57	9.33					#N/A	#N/A	#N/A	#N/A
58	9.5					#N/A	#N/A	#N/A	#N/A
59	9.67					#N/A	#N/A	#N/A	#N/A
60	9.83					#N/A	#N/A	#N/A	#N/A
61	10					#N/A	#N/A	#N/A	#N/A
62	10.17					#N/A	#N/A	#N/A	#N/A
63	10.33					#N/A	#N/A	#N/A	#N/A
64	10.5					#N/A	#N/A	#N/A	#N/A
65	10.67					#N/A	#N/A	#N/A	#N/A
66	10.83					#N/A	#N/A	#N/A	#N/A
67	11					#N/A	#N/A	#N/A	#N/A
68	11.17					#N/A	#N/A	#N/A	#N/A
69	11.33					#N/A	#N/A	#N/A	#N/A
70	11.5					#N/A	#N/A	#N/A	#N/A
71	11.67					#N/A	#N/A	#N/A	#N/A
72	11.83					#N/A	#N/A	#N/A	#N/A
73	12					#N/A	#N/A	#N/A	#N/A
74	12.17					#N/A	#N/A	#N/A	#N/A
75	12.33					#N/A	#N/A	#N/A	#N/A
76	12.5					#N/A	#N/A	#N/A	#N/A
77	12.67					#N/A	#N/A	#N/A	#N/A
78	12.83					#N/A	#N/A	#N/A	#N/A
79	13					#N/A	#N/A	#N/A	#N/A
80	13.17					#N/A	#N/A	#N/A	#N/A
81	13.33					#N/A	#N/A	#N/A	#N/A
82	13.5					#N/A	#N/A	#N/A	#N/A
83	13.67					#N/A	#N/A	#N/A	#N/A
84	13.83					#N/A	#N/A	#N/A	#N/A
85	14					#N/A	#N/A	#N/A	#N/A
86	14.17					#N/A	#N/A	#N/A	#N/A
87	14.33					#N/A	#N/A	#N/A	#N/A
88	14.5					#N/A	#N/A	#N/A	#N/A
89	14.67					#N/A	#N/A	#N/A	#N/A
90	14.83					#N/A	#N/A	#N/A	#N/A
91	15					#N/A	#N/A	#N/A	#N/A
92	15.17					#N/A	#N/A	#N/A	#N/A
93	15.33					#N/A	#N/A	#N/A	#N/A
94	15.5					#N/A	#N/A	#N/A	#N/A
95	15.67					#N/A	#N/A	#N/A	#N/A
96	15.83					#N/A	#N/A	#N/A	#N/A
97	16					#N/A	#N/A	#N/A	#N/A
98	16.17					#N/A	#N/A	#N/A	#N/A
99	16.33					#N/A	#N/A	#N/A	#N/A
100	16.5					#N/A	#N/A	#N/A	#N/A
101	16.67					#N/A	#N/A	#N/A	#N/A
102	16.83					#N/A	#N/A	#N/A	#N/A
103	17					#N/A	#N/A	#N/A	#N/A
104	17.17					#N/A	#N/A	#N/A	#N/A
105	17.33					#N/A	#N/A	#N/A	#N/A
106	17.5					#N/A	#N/A	#N/A	#N/A
107	17.67					#N/A	#N/A	#N/A	#N/A
108	17.83					#N/A	#N/A	#N/A	#N/A
109	18					#N/A	#N/A	#N/A	#N/A
110	18.17					#N/A	#N/A	#N/A	#N/A
111	18.33					#N/A	#N/A	#N/A	#N/A
112	18.5					#N/A	#N/A	#N/A	#N/A
113	18.67					#N/A	#N/A	#N/A	#N/A
114	18.83					#N/A	#N/A	#N/A	#N/A
115	19					#N/A	#N/A	#N/A	#N/A
116	19.17					#N/A	#N/A	#N/A	#N/A
117	19.33					#N/A	#N/A	#N/A	#N/A
118	19.5					#N/A	#N/A	#N/A	#N/A
119	19.67					#N/A	#N/A	#N/A	#N/A
120	19.83					#N/A	#N/A	#N/A	#N/A
121	20					#N/A	#N/A	#N/A	#N/A
122	20.17					#N/A	#N/A	#N/A	#N/A
123	20.33					#N/A	#N/A	#N/A	#N/A
124	20.5					#N/A	#N/A	#N/A	#N/A
125	20.67					#N/A	#N/A	#N/A	#N/A
126	20.83					#N/A	#N/A	#N/A	#N/A
127	21					#N/A	#N/A	#N/A	#N/A
128	21.17					#N/A	#N/A	#N/A	#N/A
129	21.33					#N/A	#N/A	#N/A	#N/A
130	21.5					#N/A	#N/A	#N/A	#N/A
131	21.67					#N/A	#N/A	#N/A	#N/A
132	21.83					#N/A	#N/A	#N/A	#N/A
133	22					#N/A	#N/A	#N/A	#N/A
134	22.17					#N/A	#N/A	#N/A	#N/A
135	22.33					#N/A	#N/A	#N/A	#N/A
136	22.5					#N/A	#N/A	#N/A	#N/A
137	22.67					#N/A	#N/A	#N/A	#N/A
138	22.83					#N/A	#N/A	#N/A	#N/A
139	23					#N/A	#N/A	#N/A	#N/A
140	23.17					#N/A	#N/A	#N/A	#N/A
141	23.33					#N/A	#N/A	#N/A	#N/A
142	23.5					#N/A	#N/A	#N/A	#N/A
143	23.67					#N/A	#N/A	#N/A	#N/A
144	23.83					#N/A	#N/A	#N/A	#N/A
145	24					#N/A	#N/A	#N/A	#N/A
146	24.17					#N/A	#N/A	#N/A	#N/A
147	24.33					#N/A	#N/A	#N/A	#N/A
148	24.5					#N/A	#N/A	#N/A	#N/A
149	24.67					#N/A	#N/A	#N/A	#N/A
150	24.83					#N/A	#N/A	#N/A	#N/A
151	25					#N/A	#N/A	#N/A	#N/A
152	25.17					#N/A	#N/A	#N/A	#N/A
153	25.33					#N/A	#N/A	#N/A	#N/A
154	25.5					#N/A	#N/A	#N/A	#N/A
155	25.67					#N/A	#N/A	#N/A	#N/A
156	25.83					#N/A	#N/A	#N/A	#N/A
157	26					#N/A	#N/A	#N/A	#N/A
158	26.17					#N/A	#N/A	#N/A	#N/A
159	26.33					#N/A	#N/A	#N/A	#N/A
160	26.5					#N/A	#N/A	#N/A	#N/A
161	26.67					#N/A	#N/A	#N/A	#N/A
162	26.83					#N/A	#N/A	#N/A	#N/A
163	27					#N/A	#N/A	#N/A	#N/A
164	27.17					#N/A	#N/A	#N/A	#N/A
165	27.33					#N/A	#N/A	#N/A	#N/A
166	27.5					#N/A	#N/A	#N/A	#N/A
167	27.67					#N/A	#N/A	#N/A	#N/A
168	27.83					#N/A	#N/A	#N/A	#N/A
169	28					#N/A	#N/A	#N/A	#N/A
170	28.17					#N/A	#N/A	#N/A	#N/A
171	28.33					#N/A	#N/A	#N/A	#N/A
172	28.5					#N/A	#N/A	#N/A	#N/A
173	28.67					#N/A	#N/A	#N/A	#N/A
174	28.83					#N/A	#N/A	#N/A	#N/A
175	29					#N/A	#N/A	#N/A	#N/A
176	29.17					#N/A	#N/A	#N/A	#N/A
177	29.33					#N/A	#N/A	#N/A	#N/A
178	29.5					#N/A	#N/A	#N/A	#N/A
179	29.67					#N/A	#N/A	#N/A	#N/A
180	29.83					#N/A	#N/A	#N/A	#N/A
181	30					#N/A	#N/A	#N/A	#N/A
182	30.17					#N/A	#N/A	#N/A	#N/A
183	30.33					#N/A	#N/A	#N/A	#N/A
184	30.5					#N/A	#N/A	#N/A	#N/A
185	30.67					#N/A	#N/A	#N/A	#N/A
186	30.83					#N/A	#N/A	#N/A	#N/A
187	31					#N/A	#N/A	#N/A	#N/A
188	31.17					#N/A	#N/A	#N/A	#N/A
189	31.33					#N/A	#N/A	#N/A	#N/A
190	31.5					#N/A	#N/A	#N/A	#N/A
191	31.67					#N/A	#N/A	#N/A	#N/A
192	31.83					#N/A	#N/A	#N/A	#N/A
193	32					#N/A	#N/A	#N/A	#N/A
194	32.17					#N/A	#N/A	#N/A	#N/A
195	32.33					#N/A	#N/A	#N/A	#N/A
196	32.5					#N/A	#N/A	#N/A	#N/A
197	32.67					#N/A	#N/A	#N/A	#N/A
198	32.83					#N/A	#N/A	#N/A	#N/A
199	33					#N/A	#N/A	#N/A	#N/A
200	33.17					#N/A	#N/A	#N/A	#N/A
201	33.33					#N/A	#N/A	#N/A	#N/A
202	33.5					#N/A	#N/A	#N/A	#N/A
203	33.67					#N/A	#N/A	#N/A	#N/A
204	33.83					#N/A	#N/A	#N/A	#N/A
205	34					#N/A	#N/A	#N/A	#N/A
206	34.17					#N/A	#N/A	#N/A	#N/A
207	34.33					#N/A	#N/A	#N/A	#N/A
208	34.5					#N/A	#N/A	#N/A	#N/A
209	34.67					#N/A	#N/A	#N/A	#N/A
210	34.83					#N/A	#N/A	#N/A	#N/A
211	35					#N/A	#N/A	#N/A	#N/A
212	35.17					#N/A	#N/A	#N/A	#N/A
213	35.33					#N/A	#N/A	#N/A	#N/A
214	35.5					#N/A	#N/A	#N/A	#N/A
215	35.67					#N/A	#N/A	#N/A	#N/A
216	35.83					#N/A	#N/A	#N/A	#N/A
217	36					#N/A	#N/A	#N/A	#N/A
218	36.17					#N/A	#N/A	#N/A	#N/A
219	36.33					#N/A	#N/A	#N/A	#N/A
220	36.5					#N/A	#N/A	#N/A	#N/A
221	36.67					#N/A	#N/A	#N/A	#N/A
222	36.83					#N/A	#N/A	#N/A	#N/A
223	37					#N/A	#N/A	#N/A	#N/A
224	37.17					#N/A	#N/A	#N/A	#N/A
225	37.33					#N/A	#N/A	#N/A	#N/A
226	37.5					#N/A	#N/A	#N/A	#N/A
227	37.67					#N/A	#N/A	#N/A	#N/A
228	37.83					#N/A	#N/A	#N/A	#N/A
229	38					#N/A	#N/A	#N/A	#N/A
230	38.17					#N/A	#N/A	#N/A	#N/A
231	38.33					#N/A	#N/A	#N/A	#N/A
232	38.5					#N/A	#N/A	#N/A	#N/A
233	38.67					#N/A	#N/A	#N/A	#N/A
234	38.83					#N/A	#N/A	#N/A	#N/A
235	39					#N/A	#N/A	#N/A	#N/A
236	39.17					#N/A	#N/A	#N/A	#N/A
237	39.33					#N/A	#N/A	#N/A	#N/A
238	39.5					#N/A	#N/A	#N/A	#N/A
239	39.67					#N/A	#N/A	#N/A	#N/A
240	39.83					#N/A	#N/A	#N/A	#N/A
241	40					#N/A	#N/A	#N/A	#N/A
242	40.17					#N/A	#N/A	#N/A	#N/A
243	40.33					#N/A	#N/A	#N/A	#N/A
244	40.5					#N/A	#N/A	#N/A	#N/A
245	40.67					#N/A	#N/A	#N/A	#N/A
246	40.83					#N/A	#N/A	#N/A	#N/A
247	41					#N/A	#N/A	#N/A	#N/A
248	41.17					#N/A	#N/A	#N/A	#N/A
249	41.33					#N/A	#N/A	#N/A	#N/A
250	41.5					#N/A	#N/A	#N/A	#N/A
251	41.67					#N/A	#N/A	#N/A	#N/A
252	41.83					#N/A	#N/A	#N/A	#N/A
253	42					#N/A	#N/A	#N/A	#N/A
254	42.17					#N/A	#N/A	#N/A	#N/A
255	42.33					#N/A	#N/A	#N/A	#N/A
256	42.5					#N/A	#N/A	#N/A	#N/A
257	42.67					#N/A	#N/A	#N/A	#N/A
258	42.83					#N/A	#N/A	#N/A	#N/A
259	43					#N/A	#N/A	#N/A	#N/A
260	43.17					#N/A	#N/A	#N/A	#N/A
261	43.33					#N/A	#N/A	#N/A	#N/A
262	43.5					#N/A	#N/A	#N/A	#N/A
263	43.67					#N/A	#N/A	#N/A	#N/A
264	43.83					#N/A	#N/A	#N/A	#N/A
265	44					#N/A	#N/A	#N/A	#N/A
266	44.17					#N/A	#N/A	#N/A	#N/A
267	44.33					#N/A	#N/A	#N/A	#N/A
268	44.5					#N/A	#N/A	#N/A	#N/A
269	44.67					#N/A	#N/A	#N/A	#N/A
270	44.83					#N/A	#N/A	#N/A	#N/A
271	45					#N/A	#N/A	#N/A	#N/A
272	45.17					#N/A	#N/A	#N/A	#N/A
273	45.33					#N/A	#N/A	#N/A	#N/A
274	45.5					#N/A	#N/A	#N/A	#N/A
275	45.67					#N/A	#N/A	#N/A	#N/A
276	45.83					#N/A	#N/A	#N/A	#N/A
277	46					#N/A	#N/A	#N/A	#N/A
278	46.17					#N/A	#N/A	#N/A	#N/A
279	46.33					#N/A	#N/A	#N/A	#N/A
280	46.5					#N/A	#N/A	#N/A	#N/A
281	46.67					#N/A	#N/A	#N/A	#N/A
282	46.83					#N/A	#N/A	#N/A	#N/A
283	47					#N/A	#N/A	#N/A	#N/A
284	47.17					#N/A	#N/A	#N/A	#N/A
285	47.33					#N/A	#N/A	#N/A	#N/A
286	47.5					#N/A	#N/A	#N/A	#N/A
287	47.67					#N/A	#N/A	#N/A	#N/A
288	47.83					#N/A	#N/A	#N/A	#N/A

### Sheet: Analysis
Fill out grayed cells, whenever possible																			Cell pair	1
																						Alert shown if cell cycle values > or < 2stdev
																			Calculator for Sister 1							Copy this for collation
																					Precise times end in 0, 0.17,0.33,0.5,0.67,0.83
																				Track ID	#N/A				Track ID	#N/A	#N/A
																				Cell pair	1				Cell pair	1	1
																				Sister of	#N/A	If analyzed			Sister of	#N/A	#N/A
																				Daughter of		#N/A			Daughter of
																				Mother of 1		#N/A			Mother of 1
																				Mother of 2		#N/A			Mother of 2
																				Start timepoint	0				Start timepoint	0	0
																				End timepoint	0				End timepoint	0	0
																				Start Imaris Frame	#N/A				Start Imaris Frame	#N/A	#N/A
																				End Imaris Frame	#N/A				End Imaris Frame	#N/A	#N/A
																				Start time	#N/A	If analyzed			Start time	#N/A	#N/A
																				Green signal drop (relative hours)		#N/A			Green signal drop (relative hours)	0	0
																				Green signal rise (relative hours)		#N/A			Green signal rise (relative hours)
																				G1 estimate (h)	0	#DIV/0!			G1 estimate (h)	0	0
																				S estimate (h)	#N/A	#N/A			S estimate (h)	#N/A	#N/A
																				G2 estimate (h)	#N/A	#N/A			G2 estimate (h)	#N/A	#N/A
																				Total cell cycle duration (h)	#N/A	#N/A			Total cell cycle duration (h)	#N/A	#N/A
																			Calculator for Sister 2
																					Precise times end in 0, 0.17,0.33,0.5,0.67,0.83
																				Track ID	#N/A
																				Cell pair	1
																				Sister of	#N/A	If analyzed
																				Daughter of		#N/A
																				Mother of 1		#N/A
																				Mother of 2		#N/A
																				Start timepoint	0
																				End timepoint	0
																				Start Imaris Frame	#N/A
																				End Imaris Frame	#N/A
																				Start time	#N/A	If analyzed
																				Green signal drop (relative hours)		#N/A
																				Green signal rise (relative hours)		#N/A
																				G1 estimate (h)	0	#DIV/0!
																				S estimate (h)	#N/A	#N/A
																				G2 estimate (h)	#N/A	#N/A
																				Total cell cycle duration (h)	#N/A	#N/A
																			Collated data - Paste values only in gray area (if total cell cycle not captured, delete last row)
																				Track ID
																				Cell pair
																				Sister of
																				Daughter of
																				Mother of 1
																				Mother of 2
																				Start timepoint
																				End timepoint
																				Start Imaris Frame
																				End Imaris Frame
																				Start time
																				Green signal drop (relative hours)
																				Green signal rise (relative hours)
																				G1 estimate (h)
																				S estimate (h)
																				G2 estimate (h)
																				Total cell cycle duration (h)
																				#N/A removed for stats
																				G1 estimate (h)
																				S estimate (h)
																				G2 estimate (h)
																				Total cell cycle duration (h)
																				Basic stats	AVG	STDEV	+2SD	-2SD
																				G1 estimate (h)	#DIV/0!	#DIV/0!	#DIV/0!	#DIV/0!
																				S estimate (h)	#DIV/0!	#DIV/0!	#DIV/0!	#DIV/0!
																				G2 estimate (h)	#DIV/0!	#DIV/0!	#DIV/0!	#DIV/0!
																				Total cell cycle duration (h)	#DIV/0!	#DIV/0!	#DIV/0!	#DIV/0!
